# Microbial stowaways – waterbirds as dispersal vectors of aquatic pro- and microeukaryotic communities

**DOI:** 10.1101/2021.10.21.465236

**Authors:** Beáta Szabó, Attila Szabó, Csaba F. Vad, Emil Boros, Dunja Lukić, Robert Ptacnik, Zsuzsanna Márton, Zsófia Horváth

**Author notes:** Correspondence Beáta Szabó, Institute of Aquatic Ecology, Centre for Ecological Research, Budapest, Hungary.

## Abstract

**Aim:** Waterbirds are important dispersal vectors of multicellular organisms such as macrophytes, aquatic macroinvertebrates, and zooplankton. However, no study to date has focused on their potential role in dispersing aquatic microbial communities (i.a., bacteria, algae, protozoa). Here, we explicitly studied passive transport (endozoochory) of prokaryotes and unicellular microeukaryotes by waterbirds based on DNA metabarcoding approaches. By directly comparing the dispersed set of organisms to the source pool of a natural metacommunity, we aimed for a realistic estimate of the overall importance of waterbird zoochory for natural microbial communities.

**Location:** Shallow saline temporary ponds (soda pans) in the cross-border region of Austria and Hungary.

**Taxon:** Prokaryotes and unicellular microeukaryotes.

**Methods:** In 2017 and 2018, water samples from 25 natural aquatic habitats along with fresh droppings of the dominant greylag goose (*Anser anser*) and four other waterbird species were collected in a habitat network of temporary ponds. Their prokaryotic and microeukaryotic communities were identified via 16S and 18S rRNA gene amplicon sequencing. Sequence reads were analysed using mothur. After quality filtering of the reads, pro- and microeukaryotic amplicon sequencing variant (ASV) compositions were compared between the aquatic and dropping samples, across years and waterbird species.

**Results:** We found that 28% of the dominant aquatic prokaryotic and 19% of the microeukaryotic ASVs were transported by *A. anser*. ASV richness in *A. anser* droppings was lower, but compositional variation was higher compared to the aquatic communities, probably resulting from stochastic pick-up of microbes from multiple aquatic habitats. We furthermore found that the composition of prokaryotic ASVs in bird droppings were different among the two years and reflected the actual aquatic communities. The dispersed set of microbes were largely similar among the different waterbird species except for the planktivore filter-feeder northern shoveler (*Spatula clypeata*) which was outstanding by dispersing a more species-rich subset of microeukaryotes than shorebirds or geese.

**Main conclusions:** By using a combined amplicon-sequencing approach to characterize microorganisms in waterbird droppings and in the associated environment, our study provides strong evidence for endozoochory of natural aquatic microorganism communities. These results imply that waterbirds may be crucial in maintaining ecological connectivity between discrete aquatic habitats at the level of microbial communities.
