## Supplementary material for "Microbial stowaways – waterbirds as dispersal vectors of aquatic pro- and microeukaryotic communities": Table S8

### Sheet: Munka1
Table S8. List of taxa assigned to the aquatic subset of 16S ASVs.
ASV	taxlevel 1	taxlevel 2	taxlevel 3	taxlevel 4	taxlevel 5	taxlevel 6	taxlevel 7
ASV00169	Bacteria(100)	Bacteroidota(100)	Bacteroidia(100)	Cytophagales(100)	Hymenobacteraceae(87)	Pontibacter(86)	unclassified
ASV00252	Bacteria(93)	unclassified	unclassified	unclassified	unclassified	unclassified	unclassified
ASV00254	Bacteria(100)	Firmicutes(100)	Clostridia(100)	unclassified	Hungateiclostridiaceae(100)	unclassified	unclassified
ASV00375	Bacteria(100)	Planctomycetota(100)	Planctomycetes(100)	Gemmatales(100)	Gemmataceae(100)	unclassified	unclassified
ASV00491	Bacteria(100)	Bacteroidota(100)	Bacteroidia(100)	Chitinophagales(100)	Chitinophagaceae(100)	Taibaiella(100)	unclassified
ASV00555	Bacteria(100)	Verrucomicrobiota(100)	Verrucomicrobiae(100)	Pedosphaerales(100)	Pedosphaeraceae(100)	unclassified	unclassified
ASV00556	Bacteria(100)	Patescibacteria(84)	Berkelbacteria(80)	unclassified	unclassified	unclassified	unclassified
ASV00584	Bacteria(100)	Bacteroidota(100)	Bacteroidia(100)	Cytophagales(100)	Cytophagaceae(92)	Sporocytophaga(89)	unclassified
ASV00600	Bacteria(100)	Firmicutes(100)	Negativicutes(100)	Veillonellales-Selenomonadales(100)	Sporomusaceae(100)	unclassified	unclassified
ASV00608	Bacteria(100)	Verrucomicrobiota(92)	Kiritimatiellae(89)	WCHB1-41(83)	unclassified	unclassified	unclassified
ASV00819	Bacteria(100)	Bdellovibrionota(100)	Oligoflexia(100)	Silvanigrellales(100)	Silvanigrellaceae(100)	Silvanigrella(90)	unclassified
ASV00851	Bacteria(100)	Patescibacteria(100)	Parcubacteria(100)	unclassified	unclassified	unclassified	unclassified
ASV00932	Bacteria(100)	Firmicutes(100)	Clostridia(100)	unclassified	Hungateiclostridiaceae(100)	unclassified	unclassified
ASV00933	Bacteria(100)	Planctomycetota(100)	Phycisphaerae(100)	MSBL9(97)	unclassified	unclassified	unclassified
ASV01088	Bacteria(100)	Bdellovibrionota(100)	Bdellovibrionia(100)	Bacteriovoracales(100)	Bacteriovoracaceae(100)	Bacteriovorax(100)	unclassified
ASV01206	Bacteria(100)	Proteobacteria(100)	Gammaproteobacteria(100)	Cellvibrionales(100)	Cellvibrionaceae(100)	unclassified	unclassified
ASV01228	Bacteria(100)	Proteobacteria(100)	Gammaproteobacteria(100)	PLTA13(100)	unclassified	unclassified	unclassified
ASV01327	Bacteria(100)	Proteobacteria(100)	Gammaproteobacteria(100)	Nitrococcales(100)	unclassified	Methylonatrum(100)	unclassified
ASV01367	Bacteria(100)	Actinobacteriota(100)	Actinobacteria(100)	Propionibacteriales(100)	Nocardioidaceae(100)	Nocardioides(90)	unclassified
ASV01447	Bacteria(100)	Gemmatimonadota(100)	Longimicrobia(100)	Longimicrobiales(100)	Longimicrobiaceae(100)	unclassified	unclassified
ASV01585	Bacteria(100)	Firmicutes(100)	Clostridia(100)	Clostridiales(100)	Clostridiaceae(100)	Clostridium_sensu_stricto_12(93)	unclassified
ASV01694	Bacteria(100)	Actinobacteriota(100)	Thermoleophilia(98)	Gaiellales(97)	unclassified	unclassified	unclassified
ASV01712	Bacteria(100)	Myxococcota(100)	Polyangia(100)	Polyangiales(98)	unclassified	unclassified	unclassified
ASV01752	Bacteria(100)	unclassified	unclassified	unclassified	unclassified	unclassified	unclassified
ASV01849	Bacteria(100)	Proteobacteria(100)	Alphaproteobacteria(100)	Rhodobacterales(99)	Rhodobacteraceae(99)	unclassified	unclassified
ASV01899	Bacteria(100)	Actinobacteriota(100)	Actinobacteria(99)	unclassified	unclassified	unclassified	unclassified
ASV01916	Bacteria(96)	Patescibacteria(80)	unclassified	unclassified	unclassified	unclassified	unclassified
ASV01968	Bacteria(100)	Bacteroidota(100)	Bacteroidia(100)	Bacteroidales(100)	Prolixibacteraceae(100)	Draconibacterium(94)	unclassified
ASV02004	Bacteria(100)	Bdellovibrionota(100)	Oligoflexia(100)	0319-6G20(100)	unclassified	unclassified	unclassified
ASV02112	Bacteria(100)	Planctomycetota(100)	Phycisphaerae(100)	MSBL9(100)	KCLunmb-38-53(87)	unclassified	unclassified
ASV02224	Bacteria(100)	Actinobacteriota(100)	Actinobacteria(100)	Frankiales(98)	unclassified	unclassified	unclassified
ASV02226	Bacteria(100)	Chloroflexi(100)	Anaerolineae(100)	Caldilineales(100)	Caldilineaceae(100)	Litorilinea(100)	unclassified
ASV02305	Bacteria(100)	Abditibacteriota(100)	Abditibacteria(100)	Abditibacteriales(100)	Abditibacteriaceae(100)	Abditibacterium(100)	unclassified
ASV02360	Bacteria(100)	Bdellovibrionota(100)	Bdellovibrionia(100)	Bacteriovoracales(100)	Bacteriovoracaceae(100)	unclassified	unclassified
ASV02555	Bacteria(100)	Proteobacteria(100)	Gammaproteobacteria(100)	Burkholderiales(100)	Methylophilaceae(100)	Methylotenera(88)	unclassified
ASV02696	Bacteria(100)	Firmicutes(97)	Bacilli(96)	RF39(96)	unclassified	unclassified	unclassified
ASV02751	Bacteria(80)	unclassified	unclassified	unclassified	unclassified	unclassified	unclassified
ASV02754	Bacteria(100)	Bacteroidota(100)	Bacteroidia(100)	Bacteroidales(81)	unclassified	unclassified	unclassified
ASV02946	Bacteria(100)	Actinobacteriota(100)	Thermoleophilia(100)	Gaiellales(100)	unclassified	unclassified	unclassified
ASV02961	Bacteria(100)	Bacteroidota(100)	Bacteroidia(99)	Chitinophagales(83)	unclassified	unclassified	unclassified
ASV02974	Archaea(99)	Nanoarchaeota(95)	Nanoarchaeia(95)	Woesearchaeales(95)	unclassified	unclassified	unclassified
ASV02999	Bacteria(100)	Acidobacteriota(100)	Acidobacteriae(100)	unclassified	unclassified	Paludibaculum(100)	unclassified
ASV03030	Bacteria(100)	Proteobacteria(100)	Alphaproteobacteria(100)	Sphingomonadales(100)	Sphingomonadaceae(100)	unclassified	unclassified
ASV03048	Bacteria(100)	Actinobacteria(100)	Actinobacteria(100)	Micrococcales(100)	Luna1(100)	Luna1-A(100)	Luna1-A1(94)
ASV03072	Bacteria(100)	Patescibacteria(100)	CPR2(100)	unclassified	unclassified	unclassified	unclassified
ASV03074	Bacteria(100)	Planctomycetota(100)	Planctomycetes(100)	Pirellulales(100)	Pirellulaceae(100)	Roseimaritima(82)	unclassified
ASV03125	Bacteria(100)	Desulfobacterota(100)	Desulfobacteria(100)	Desulfobacterales(100)	Desulfosarcinaceae(100)	unclassified	unclassified
ASV03391	Bacteria(100)	Patescibacteria(100)	Parcubacteria(100)	Candidatus_Kaiserbacteria(100)	unclassified	unclassified	unclassified
ASV03514	Bacteria(100)	Myxococcota(95)	Myxococcia(80)	Myxococcales(80)	unclassified	unclassified	unclassified
ASV03559	Bacteria(100)	Chloroflexi(100)	Anaerolineae(100)	Anaerolineales(100)	Anaerolineaceae(100)	unclassified	unclassified
ASV03612	Bacteria(100)	Bdellovibrionota(100)	Bdellovibrionia(100)	Bdellovibrionales(100)	Bdellovibrionaceae(100)	OM27_clade(100)	unclassified
ASV03799	Bacteria(100)	Bacteroidota(100)	Bacteroidia(100)	Sphingobacteriales(100)	NS11-12_marine_group(100)	unclassified	unclassified
ASV03809	Bacteria(100)	Proteobacteria(100)	Gammaproteobacteria(100)	Burkholderiales(100)	Neisseriaceae(100)	unclassified	unclassified
ASV03884	Bacteria(100)	Planctomycetota(100)	Phycisphaerae(100)	MSBL9(100)	KCLunmb-38-53(100)	unclassified	unclassified
ASV03904	Bacteria(100)	Actinobacteriota(100)	Actinobacteria(100)	0319-7L14(100)	unclassified	unclassified	unclassified
ASV03931	Bacteria(100)	Planctomycetota(100)	Planctomycetes(100)	Pirellulales(100)	Pirellulaceae(100)	Pir4_lineage(100)	unclassified
ASV04118	Bacteria(100)	unclassified	unclassified	unclassified	unclassified	unclassified	unclassified
ASV04208	Bacteria(100)	Bacteroidota(100)	Bacteroidia(100)	Chitinophagales(97)	Chitinophagaceae(97)	Edaphobaculum(94)	unclassified
ASV04349	Bacteria(100)	Proteobacteria(100)	Gammaproteobacteria(100)	Burkholderiales(100)	Hydrogenophilaceae(93)	unclassified	unclassified
ASV04382	Bacteria(100)	Bacteroidota(100)	Bacteroidia(100)	Bacteroidales(85)	unclassified	unclassified	unclassified
ASV04460	Bacteria(100)	Bacteroidota(100)	Bacteroidia(100)	Cytophagales(100)	Spirosomaceae(100)	unclassified	unclassified
ASV04570	Bacteria(100)	Bacteroidota(100)	Bacteroidia(100)	Flavobacteriales(92)	unclassified	unclassified	unclassified
ASV04609	Bacteria(100)	Proteobacteria(100)	Alphaproteobacteria(100)	Rhizobiales(100)	unclassified	unclassified	unclassified
ASV04801	Bacteria(100)	Firmicutes(100)	Clostridia(100)	Peptostreptococcales-Tissierellales(100)	unclassified	unclassified	unclassified
ASV04895	Bacteria(100)	Firmicutes(100)	Bacilli(100)	Bacillales(100)	Planococcaceae(82)	unclassified	unclassified
ASV04964	Bacteria(100)	Chloroflexi(100)	JG30-KF-CM66(99)	unclassified	unclassified	unclassified	unclassified
ASV05135	Bacteria(100)	Bacteroidota(100)	Bacteroidia(100)	Cytophagales(100)	Hymenobacteraceae(100)	Hymenobacter(100)	unclassified
ASV05229	Bacteria(100)	Actinobacteriota(100)	Actinobacteria(100)	unclassified	unclassified	unclassified	unclassified
ASV05293	Bacteria(100)	Bdellovibrionota(100)	Bdellovibrionia(100)	Bacteriovoracales(100)	Bacteriovoracaceae(100)	Peredibacter(100)	unclassified
ASV05302	Bacteria(100)	Bacteroidota(100)	Rhodothermia(100)	Balneolales(100)	Balneolaceae(100)	CK06-06-Mud-MAS4B-21(99)	unclassified
ASV05377	Bacteria(100)	Firmicutes(100)	Clostridia(100)	Oscillospirales(100)	Ruminococcaceae(100)	unclassified	unclassified
ASV05433	Bacteria(100)	Chloroflexi(100)	Chloroflexia(100)	Thermomicrobiales(100)	JG30-KF-CM45(100)	unclassified	unclassified
ASV05725	Bacteria(100)	Cyanobacteria(100)	Cyanobacteriia(100)	Cyanobacteriales(100)	Nostocaceae(100)	Sphaerospermopsis_BCCUSP55(94)	unclassified
ASV05941	Bacteria(100)	Chloroflexi(100)	Anaerolineae(100)	Caldilineales(100)	Caldilineaceae(100)	unclassified	unclassified
ASV05964	Bacteria(100)	Elusimicrobiota(100)	Lineage_IIb(97)	unclassified	unclassified	unclassified	unclassified
ASV05973	Bacteria(100)	Proteobacteria(100)	Gammaproteobacteria(100)	Xanthomonadales(100)	Xanthomonadaceae(100)	Lysobacter(99)	unclassified
ASV06229	Bacteria(100)	Chloroflexi(100)	Anaerolineae(100)	Ardenticatenales(100)	unclassified	unclassified	unclassified
ASV06235	Bacteria(100)	MBNT15(99)	unclassified	unclassified	unclassified	unclassified	unclassified
ASV06285	Bacteria(100)	Proteobacteria(100)	Gammaproteobacteria(100)	Cellvibrionales(100)	Cellvibrionaceae(100)	Cellvibrio(100)	unclassified
ASV06432	Bacteria(100)	Proteobacteria(100)	Alphaproteobacteria(100)	Tistrellales(100)	Geminicoccaceae(100)	unclassified	unclassified
ASV06498	Bacteria(100)	Chloroflexi(100)	JG30-KF-CM66(100)	unclassified	unclassified	unclassified	unclassified
ASV06808	Bacteria(100)	Actinobacteriota(100)	Thermoleophilia(100)	Solirubrobacterales(100)	Solirubrobacteraceae(100)	Solirubrobacter(100)	unclassified
ASV06876	Bacteria(100)	Firmicutes(100)	Bacilli(100)	Mycoplasmatales(100)	Mycoplasmataceae(100)	unclassified	unclassified
ASV07040	Bacteria(100)	Myxococcota(100)	Polyangia(100)	Polyangiales(100)	Polyangiaceae(100)	unclassified	unclassified
ASV07117	Bacteria(95)	unclassified	unclassified	unclassified	unclassified	unclassified	unclassified
ASV07179	Bacteria(99)	Patescibacteria(98)	Parcubacteria(98)	unclassified	unclassified	unclassified	unclassified
ASV07599	Bacteria(100)	Patescibacteria(100)	Parcubacteria(100)	unclassified	unclassified	unclassified	unclassified
ASV07931	Bacteria(98)	Patescibacteria(92)	Parcubacteria(91)	unclassified	unclassified	unclassified	unclassified
ASV08219	Bacteria(100)	Bacteroidota(100)	Bacteroidia(100)	Sphingobacteriales(100)	Sphingobacteriaceae(100)	Mucilaginibacter(100)	unclassified
ASV08386	Bacteria(100)	Desulfobacterota(99)	Desulfobacteria(99)	Desulfatiglandales(99)	Desulfatiglandaceae(99)	Desulfatiglans(99)	unclassified
ASV08440	Bacteria(100)	Actinobacteriota(90)	Thermoleophilia(86)	Gaiellales(83)	unclassified	unclassified	unclassified
ASV08443	Bacteria(100)	Actinobacteriota(100)	Acidimicrobiia(100)	IMCC26256(100)	unclassified	unclassified	unclassified
ASV08455	Bacteria(100)	Firmicutes(100)	Clostridia(100)	unclassified	Hungateiclostridiaceae(100)	unclassified	unclassified
ASV08498	Bacteria(100)	Firmicutes(100)	Clostridia(100)	unclassified	Hungateiclostridiaceae(99)	unclassified	unclassified
ASV08688	Bacteria(100)	Verrucomicrobiota(100)	Verrucomicrobiae(100)	Pedosphaerales(100)	Pedosphaeraceae(100)	unclassified	unclassified
ASV08763	Bacteria(100)	Verrucomicrobiota(100)	Verrucomicrobiae(100)	Opitutales(100)	Opitutaceae(100)	unclassified	unclassified
ASV08816	Bacteria(100)	Actinobacteriota(100)	Thermoleophilia(100)	Solirubrobacterales(100)	67-14(100)	unclassified	unclassified
ASV08894	Bacteria(100)	Proteobacteria(98)	Gammaproteobacteria(98)	unclassified	unclassified	unclassified	unclassified
ASV08978	Bacteria(100)	Fusobacteriota(100)	Fusobacteriia(100)	Fusobacteriales(100)	Fusobacteriaceae(100)	Fusobacterium(91)	unclassified
ASV09037	Bacteria(100)	Actinobacteriota(100)	Acidimicrobiia(100)	Microtrichales(100)	unclassified	unclassified	unclassified
ASV09290	Bacteria(100)	Firmicutes(100)	Clostridia(100)	unclassified	Hungateiclostridiaceae(100)	Acetivibrio(80)	unclassified
ASV09434	Bacteria(100)	Desulfobacterota(100)	Desulfuromonadia(100)	Bradymonadales(100)	Bradymonadaceae(100)	unclassified	unclassified
ASV09446	unclassified	unclassified	unclassified	unclassified	unclassified	unclassified	unclassified
ASV09581	Bacteria(100)	Bdellovibrionota(100)	Bdellovibrionia(100)	Bacteriovoracales(100)	Bacteriovoracaceae(100)	Peredibacter(100)	unclassified
ASV09674	Bacteria(82)	unclassified	unclassified	unclassified	unclassified	unclassified	unclassified
ASV09756	Bacteria(100)	Actinobacteriota(100)	Acidimicrobiia(100)	Microtrichales(100)	Ilumatobacteraceae(100)	unclassified	unclassified
ASV09881	Bacteria(100)	Bacteroidetes(100)	Bacteroidia(100)	Flavobacteriales(100)	bacII(100)	bacII-A(100)	Flavo-A3(100)
ASV09994	Bacteria(100)	Proteobacteria(100)	Alphaproteobacteria(100)	Rhodobacterales(100)	Rhodobacteraceae(100)	unclassified	unclassified
ASV10120	Bacteria(84)	Proteobacteria(82)	unclassified	unclassified	unclassified	unclassified	unclassified
ASV10140	Bacteria(100)	Planctomycetota(99)	Planctomycetes(99)	Isosphaerales(97)	Isosphaeraceae(97)	unclassified	unclassified
ASV10181	Bacteria(100)	Proteobacteria(100)	Alphaproteobacteria(100)	Rhizobiales(99)	Pleomorphomonadaceae(99)	Chthonobacter(99)	unclassified
ASV10277	Bacteria(100)	Actinobacteriota(100)	Actinobacteria(100)	Propionibacteriales(100)	Nocardioidaceae(99)	Nocardioides(90)	unclassified
ASV10548	Bacteria(100)	Patescibacteria(98)	Microgenomatia(98)	Candidatus_Woesebacteria(97)	unclassified	unclassified	unclassified
ASV10568	Bacteria(100)	Proteobacteria(100)	Alphaproteobacteria(100)	Rhodobacterales(100)	Rhodobacteraceae(100)	Roseicyclus(92)	unclassified
ASV10579	Bacteria(100)	Bacteroidota(100)	Bacteroidia(100)	Flavobacteriales(100)	Flavobacteriaceae(100)	Flavobacterium(100)	unclassified
ASV10600	Bacteria(100)	Actinobacteria(100)	Actinobacteria(100)	Frankiales(100)	acI(100)	acI-A(100)	unclassified
ASV10772	Bacteria(100)	Proteobacteria(100)	Alphaproteobacteria(100)	Caulobacterales(95)	Hyphomonadaceae(95)	Hyphobacterium(91)	unclassified
ASV10814	Bacteria(100)	Firmicutes(100)	Bacilli(100)	Paenibacillales(100)	Paenibacillaceae(100)	Paenibacillus(86)	unclassified
ASV10829	Bacteria(100)	Firmicutes(100)	Bacilli(100)	Lactobacillales(100)	Catellicoccaceae(93)	Catellicoccus(93)	unclassified
ASV10846	Bacteria(100)	Bacteroidota(100)	Bacteroidia(100)	Flavobacteriales(100)	Flavobacteriaceae(100)	Flavobacterium(100)	unclassified
ASV10902	Bacteria(100)	Bacteroidota(100)	Rhodothermia(100)	Balneolales(100)	Balneolaceae(100)	unclassified	unclassified
ASV11046	Bacteria(100)	Planctomycetota(100)	Planctomycetes(100)	Isosphaerales(100)	Isosphaeraceae(100)	unclassified	unclassified
ASV11059	Bacteria(100)	Verrucomicrobiota(100)	Verrucomicrobiae(100)	Opitutales(100)	Opitutaceae(100)	Lacunisphaera(100)	unclassified
ASV11433	Bacteria(100)	Bacteroidota(100)	Kapabacteria(100)	Kapabacteriales(100)	unclassified	unclassified	unclassified
ASV11486	Bacteria(100)	Patescibacteria(100)	Parcubacteria(100)	Candidatus_Zambryskibacteria(100)	unclassified	unclassified	unclassified
ASV12089	Bacteria(100)	Proteobacteria(100)	Alphaproteobacteria(100)	Rhizobiales(100)	Beijerinckiaceae(100)	Microvirga(92)	unclassified
ASV12144	Bacteria(100)	Actinobacteriota(100)	Actinobacteria(100)	Micrococcales(89)	unclassified	unclassified	unclassified
ASV12219	Bacteria(100)	Actinobacteriota(100)	Thermoleophilia(100)	Gaiellales(100)	Gaiellaceae(100)	Gaiella(100)	unclassified
ASV12242	Bacteria(100)	Firmicutes(100)	Bacilli(99)	Bacillales(94)	Bacillaceae(94)	unclassified	unclassified
ASV12325	Bacteria(100)	Proteobacteria(100)	Gammaproteobacteria(100)	Betaproteobacteriales(100)	betI(100)	betI-A(89)	unclassified
ASV12341	Bacteria(100)	Actinobacteriota(100)	Actinobacteria(100)	Micrococcales(100)	Microbacteriaceae(100)	unclassified	unclassified
ASV12360	Bacteria(100)	Proteobacteria(100)	Alphaproteobacteria(100)	Rhizobiales(100)	Rhizobiaceae(100)	unclassified	unclassified
ASV12397	Bacteria(99)	unclassified	unclassified	unclassified	unclassified	unclassified	unclassified
ASV12420	Bacteria(100)	Proteobacteria(100)	Alphaproteobacteria(100)	Rhizobiales(100)	Xanthobacteraceae(96)	unclassified	unclassified
ASV12452	Bacteria(100)	Proteobacteria(100)	Gammaproteobacteria(99)	Pasteurellales(97)	Pasteurellaceae(97)	unclassified	unclassified
ASV12489	Bacteria(100)	Patescibacteria(98)	Parcubacteria(98)	Candidatus_Kaiserbacteria(93)	unclassified	unclassified	unclassified
ASV12541	Bacteria(100)	Proteobacteria(100)	Gammaproteobacteria(100)	Xanthomonadales(100)	Xanthomonadaceae(100)	unclassified	unclassified
ASV12701	Bacteria(100)	Proteobacteria(100)	Gammaproteobacteria(100)	Burkholderiales(100)	unclassified	unclassified	unclassified
ASV12830	Bacteria(100)	Patescibacteria(100)	Parcubacteria(100)	unclassified	unclassified	unclassified	unclassified
ASV12873	Bacteria(100)	Proteobacteria(100)	Alphaproteobacteria(100)	Rhodobacterales(89)	Rhodobacteraceae(89)	unclassified	unclassified
ASV12985	Bacteria(100)	Actinobacteriota(100)	Thermoleophilia(100)	Solirubrobacterales(87)	Solirubrobacteraceae(87)	unclassified	unclassified
ASV13101	Bacteria(100)	Bacteroidota(100)	Bacteroidia(100)	Cytophagales(100)	Microscillaceae(99)	unclassified	unclassified
ASV13148	Bacteria(100)	Firmicutes(100)	Clostridia(100)	Eubacteriales(100)	Alkalibacteraceae(100)	Alkalibacter(100)	unclassified
ASV13184	Bacteria(100)	Bacteroidota(100)	Ignavibacteria(100)	Ignavibacteriales(100)	unclassified	unclassified	unclassified
ASV13200	Bacteria(99)	Bacteroidota(99)	Bacteroidia(99)	Cytophagales(87)	unclassified	unclassified	unclassified
ASV13252	Bacteria(100)	Proteobacteria(100)	Gammaproteobacteria(100)	Burkholderiales(100)	Rhodocyclaceae(91)	Azoarcus(82)	unclassified
ASV13402	Bacteria(100)	Chloroflexi(96)	JG30-KF-CM66(92)	unclassified	unclassified	unclassified	unclassified
ASV13751	Bacteria(100)	Bdellovibrionota(100)	Oligoflexia(100)	Oligoflexales(100)	unclassified	unclassified	unclassified
ASV13757	Bacteria(100)	Gemmatimonadota(100)	Gemmatimonadetes(100)	Gemmatimonadales(100)	Gemmatimonadaceae(100)	unclassified	unclassified
ASV13853	Bacteria(100)	Sumerlaeota(100)	Sumerlaeia(100)	Sumerlaeales(100)	Sumerlaeaceae(100)	Sumerlaea(100)	unclassified
ASV13865	Bacteria(100)	Elusimicrobiota(99)	Endomicrobia(98)	Endomicrobiales(98)	Endomicrobiaceae(98)	Endomicrobium(98)	unclassified
ASV13920	Bacteria(100)	Actinobacteriota(100)	MB-A2-108(100)	unclassified	unclassified	unclassified	unclassified
ASV14049	Bacteria(100)	Chloroflexi(100)	Anaerolineae(100)	Anaerolineales(100)	Anaerolineaceae(100)	Anaerolinea(99)	unclassified
ASV14145	Bacteria(100)	Gemmatimonadota(99)	Longimicrobia(99)	Longimicrobiales(99)	Longimicrobiaceae(99)	unclassified	unclassified
ASV14231	Bacteria(100)	Firmicutes(100)	Bacilli(100)	Lactobacillales(100)	Lactobacillaceae(99)	Lactobacillus(99)	unclassified
ASV14355	Bacteria(100)	Desulfobacterota(100)	Desulfuromonadia(100)	Geobacterales(100)	Geobacteraceae(100)	unclassified	unclassified
ASV14434	Bacteria(99)	Proteobacteria(84)	unclassified	unclassified	unclassified	unclassified	unclassified
ASV14528	Bacteria(100)	Myxococcota(98)	Polyangia(89)	unclassified	unclassified	unclassified	unclassified
ASV14582	Bacteria(100)	Actinobacteriota(100)	Actinobacteria(100)	Micrococcales(100)	Microbacteriaceae(100)	unclassified	unclassified
ASV14590	Bacteria(100)	Actinobacteriota(100)	Acidimicrobiia(100)	Microtrichales(100)	unclassified	unclassified	unclassified
ASV14794	Bacteria(100)	Firmicutes(100)	Bacilli(100)	RF39(100)	unclassified	unclassified	unclassified
ASV14829	Bacteria(100)	Proteobacteria(100)	Gammaproteobacteria(100)	Halothiobacillales(100)	Halothiobacillaceae(100)	Thiovirga(100)	unclassified
ASV15102	Bacteria(100)	Verrucomicrobiota(100)	Verrucomicrobiae(100)	Chthoniobacterales(99)	unclassified	unclassified	unclassified
ASV15114	Bacteria(100)	Actinobacteriota(100)	Acidimicrobiia(100)	Actinomarinales(100)	unclassified	unclassified	unclassified
ASV15147	Bacteria(100)	Proteobacteria(100)	Gammaproteobacteria(100)	Betaproteobacteriales(100)	betI(100)	unclassified	unclassified
ASV15151	Bacteria(100)	Proteobacteria(100)	Gammaproteobacteria(100)	Burkholderiales(99)	unclassified	unclassified	unclassified
ASV15153	Bacteria(100)	Planctomycetota(100)	Planctomycetes(100)	Pirellulales(100)	Pirellulaceae(100)	unclassified	unclassified
ASV15305	Bacteria(100)	Bacteroidota(100)	Bacteroidia(100)	Chitinophagales(100)	Saprospiraceae(100)	Lewinella(97)	unclassified
ASV15415	Bacteria(100)	Chloroflexi(100)	Anaerolineae(100)	Anaerolineales(100)	Anaerolineaceae(100)	RBG-16-58-14(100)	unclassified
ASV15546	Bacteria(100)	Proteobacteria(100)	Gammaproteobacteria(100)	Oceanospirillales(86)	Nitrincolaceae(86)	Nitrincola(81)	unclassified
ASV15624	Bacteria(100)	Actinobacteriota(100)	MB-A2-108(91)	unclassified	unclassified	unclassified	unclassified
ASV15677	Bacteria(100)	Proteobacteria(100)	Alphaproteobacteria(100)	Rhizobiales(100)	Rhizobiaceae(100)	Allorhizobium-Neorhizobium-Pararhizobium-Rhizobium(93)	unclassified
ASV15748	Bacteria(100)	Proteobacteria(100)	Alphaproteobacteria(100)	unclassified	unclassified	unclassified	unclassified
ASV15868	Bacteria(100)	Firmicutes(100)	Clostridia(100)	Oscillospirales(100)	Oscillospiraceae(100)	unclassified	unclassified
ASV15906	Bacteria(100)	Gemmatimonadota(100)	Longimicrobia(100)	Longimicrobiales(100)	Longimicrobiaceae(100)	unclassified	unclassified
ASV15949	Bacteria(100)	Bacteroidota(100)	Bacteroidia(100)	Bacteroidales(100)	Prolixibacteraceae(98)	Roseimarinus(96)	unclassified
ASV15985	Bacteria(100)	Bacteroidota(100)	Bacteroidia(100)	Sphingobacteriales(90)	unclassified	unclassified	unclassified
ASV16137	Bacteria(100)	Verrucomicrobia(100)	Verrucomicrobiae(100)	Chthoniobacterales(100)	verI-A(100)	unclassified	unclassified
ASV16178	Bacteria(85)	unclassified	unclassified	unclassified	unclassified	unclassified	unclassified
ASV16304	Bacteria(100)	Bdellovibrionota(100)	Oligoflexia(100)	Oligoflexales(100)	unclassified	unclassified	unclassified
ASV16443	Bacteria(100)	Actinobacteria(100)	Actinobacteria(100)	Corynebacteriales(100)	acTH2(100)	Myco(100)	unclassified
ASV16505	Bacteria(100)	Planctomycetota(100)	Planctomycetes(100)	Pirellulales(100)	Pirellulaceae(100)	unclassified	unclassified
ASV16734	Bacteria(100)	Acidobacteriota(100)	Blastocatellia(100)	Blastocatellales(100)	Blastocatellaceae(100)	Blastocatella(100)	unclassified
ASV16951	Bacteria(100)	Fusobacteriota(100)	Fusobacteriia(100)	Fusobacteriales(100)	Fusobacteriaceae(100)	Cetobacterium(97)	unclassified
ASV17017	Bacteria(100)	Desulfobacterota(99)	Syntrophobacteria(99)	Syntrophobacterales(99)	Syntrophobacteraceae(99)	unclassified	unclassified
ASV17021	Bacteria(100)	Fusobacteriota(100)	Fusobacteriia(100)	Fusobacteriales(100)	Fusobacteriaceae(100)	Cetobacterium(92)	unclassified
ASV17070	Bacteria(100)	Chloroflexi(100)	Anaerolineae(100)	SJA-15(96)	unclassified	unclassified	unclassified
ASV17073	Bacteria(100)	Proteobacteria(100)	Alphaproteobacteria(100)	Rhodobacterales(100)	Rhodobacteraceae(100)	unclassified	unclassified
ASV17098	Bacteria(100)	Proteobacteria(100)	Alphaproteobacteria(100)	Sphingomonadales(100)	alfIII(91)	alfIII-A(91)	Sphingo(91)
ASV17261	Bacteria(100)	Firmicutes(100)	Bacilli(100)	Lactobacillales(100)	Carnobacteriaceae(100)	Alkalibacterium(90)	unclassified
ASV17451	Bacteria(100)	Proteobacteria(100)	Alphaproteobacteria(100)	Sphingomonadales(100)	Sphingomonadaceae(100)	unclassified	unclassified
ASV17529	Bacteria(100)	Chloroflexi(100)	KD4-96(100)	unclassified	unclassified	unclassified	unclassified
ASV17609	Bacteria(100)	Verrucomicrobiota(100)	Chlamydiae(100)	Chlamydiales(100)	cvE6(97)	unclassified	unclassified
ASV17694	Bacteria(100)	Myxococcota(100)	Myxococcia(99)	Myxococcales(99)	Myxococcaceae(99)	unclassified	unclassified
ASV18058	Bacteria(100)	Firmicutes(100)	Bacilli(100)	Lactobacillales(99)	Lactobacillaceae(96)	Lactobacillus(96)	unclassified
ASV18325	Bacteria(100)	Verrucomicrobiota(100)	Verrucomicrobiae(100)	Chthoniobacterales(94)	unclassified	unclassified	unclassified
ASV18633	Bacteria(100)	Actinobacteriota(100)	Actinobacteria(100)	Frankiales(100)	Nakamurellaceae(93)	Nakamurella(93)	unclassified
ASV18744	Bacteria(100)	Proteobacteria(100)	Gammaproteobacteria(100)	Chromatiales(100)	Chromatiaceae(100)	Thiocapsa(100)	unclassified
ASV18774	Bacteria(100)	Bacteroidota(100)	Bacteroidia(100)	Chitinophagales(100)	Chitinophagaceae(100)	Terrimonas(100)	unclassified
ASV18787	Bacteria(100)	Actinobacteriota(100)	Actinobacteria(100)	Micrococcales(100)	Micrococcaceae(99)	unclassified	unclassified
ASV18828	Bacteria(100)	Firmicutes(100)	Bacilli(100)	Desulfuribacillales(100)	Desulfuribacillaceae(100)	Desulfuribacillus(100)	unclassified
ASV18851	Bacteria(100)	Desulfobacterota(100)	Desulfuromonadia(100)	unclassified	Geopsychrobacteraceae(100)	unclassified	unclassified
ASV19044	Bacteria(100)	Actinobacteriota(98)	Actinobacteria(98)	Nitriliruptorales(97)	Nitriliruptoraceae(97)	unclassified	unclassified
ASV19048	Bacteria(100)	Firmicutes(100)	Bacilli(100)	Bacillales(80)	unclassified	unclassified	unclassified
ASV19092	Bacteria(100)	Planctomycetota(100)	Phycisphaerae(100)	Tepidisphaerales(100)	WD2101_soil_group(100)	unclassified	unclassified
ASV19135	Bacteria(100)	unclassified	unclassified	unclassified	unclassified	unclassified	unclassified
ASV19154	Bacteria(100)	Chloroflexi(100)	Anaerolineae(100)	Anaerolineales(100)	Anaerolineaceae(100)	unclassified	unclassified
ASV19336	Bacteria(100)	Acidobacteriota(100)	Vicinamibacteria(100)	Vicinamibacterales(100)	unclassified	unclassified	unclassified
ASV19356	Bacteria(100)	Patescibacteria(100)	Parcubacteria(100)	Candidatus_Kaiserbacteria(100)	unclassified	unclassified	unclassified
ASV19530	Bacteria(100)	Planctomycetota(100)	Planctomycetes(100)	Pirellulales(100)	Pirellulaceae(100)	unclassified	unclassified
ASV19595	Bacteria(100)	Firmicutes(100)	Clostridia(100)	Peptostreptococcales-Tissierellales(100)	Peptostreptococcaceae(93)	unclassified	unclassified
ASV19642	Bacteria(100)	Bdellovibrionota(100)	Bdellovibrionia(100)	Bacteriovoracales(100)	Bacteriovoracaceae(100)	Peredibacter(100)	unclassified
ASV19659	Bacteria(100)	Gemmatimonadota(100)	S0134_terrestrial_group(100)	unclassified	unclassified	unclassified	unclassified
ASV19861	Bacteria(100)	Actinobacteriota(100)	Acidimicrobiia(100)	IMCC26256(100)	unclassified	unclassified	unclassified
ASV20139	Bacteria(100)	Bacteroidota(100)	Bacteroidia(100)	Bacteroidales(100)	ML635J-40_aquatic_group(100)	unclassified	unclassified
ASV20287	Bacteria(100)	Proteobacteria(100)	Alphaproteobacteria(100)	Rhodobacterales(100)	Rhodobacteraceae(100)	unclassified	unclassified
ASV20460	Bacteria(100)	Chloroflexi(100)	Anaerolineae(100)	Anaerolineales(100)	Anaerolineaceae(100)	Anaerolinea(99)	unclassified
ASV20494	Bacteria(100)	Bacteroidetes(100)	Bacteroidia(100)	Flavobacteriales(100)	bacII(100)	bacII-A(100)	unclassified
ASV20612	Bacteria(100)	Actinobacteriota(100)	Actinobacteria(100)	Propionibacteriales(100)	Nocardioidaceae(100)	Aeromicrobium(100)	unclassified
ASV20831	Bacteria(100)	Gemmatimonadota(96)	Longimicrobia(91)	Longimicrobiales(91)	Longimicrobiaceae(91)	unclassified	unclassified
ASV20833	Bacteria(100)	Actinobacteria(100)	Actinobacteria(100)	Micrococcales(100)	Luna1(100)	unclassified	unclassified
ASV21009	Bacteria(100)	Proteobacteria(100)	Alphaproteobacteria(100)	Rhodobacterales(100)	alfVI(100)	unclassified	unclassified
ASV21041	Bacteria(100)	Chloroflexi(99)	Anaerolineae(98)	Caldilineales(98)	Caldilineaceae(98)	unclassified	unclassified
ASV21065	Bacteria(100)	unclassified	unclassified	unclassified	unclassified	unclassified	unclassified
ASV21100	Bacteria(100)	Methylomirabilota(100)	Methylomirabilia(100)	Rokubacteriales(100)	WX65(100)	unclassified	unclassified
ASV21113	Bacteria(100)	Firmicutes(100)	Clostridia(100)	Clostridia_UCG-014(100)	unclassified	unclassified	unclassified
ASV21335	Bacteria(100)	Verrucomicrobiota(100)	Verrucomicrobiae(100)	Verrucomicrobiales(100)	Rubritaleaceae(100)	Luteolibacter(100)	unclassified
ASV21350	Bacteria(100)	Acidobacteriota(100)	Vicinamibacteria(100)	Vicinamibacterales(100)	Vicinamibacteraceae(100)	unclassified	unclassified
ASV21751	Bacteria(100)	Actinobacteriota(100)	Thermoleophilia(100)	Solirubrobacterales(96)	67-14(96)	unclassified	unclassified
ASV21937	Bacteria(99)	Bdellovibrionota(90)	Bdellovibrionia(90)	Bdellovibrionales(90)	Bdellovibrionaceae(90)	Bdellovibrio(90)	unclassified
ASV21982	Bacteria(100)	Firmicutes(92)	unclassified	unclassified	unclassified	unclassified	unclassified
ASV22080	Bacteria(100)	Bacteroidota(100)	Bacteroidia(100)	Flavobacteriales(100)	Flavobacteriaceae(100)	Flavobacterium(100)	unclassified
ASV22138	Bacteria(100)	Actinobacteriota(100)	Thermoleophilia(100)	Solirubrobacterales(100)	Solirubrobacteraceae(100)	Solirubrobacter(100)	unclassified
ASV22156	Bacteria(100)	Bacteroidota(100)	Bacteroidia(100)	Sphingobacteriales(99)	env.OPS_17(97)	unclassified	unclassified
ASV22162	Bacteria(99)	unclassified	unclassified	unclassified	unclassified	unclassified	unclassified
ASV22373	Bacteria(100)	Firmicutes(100)	Clostridia(100)	Clostridiales(100)	Clostridiaceae(100)	Clostridium_sensu_stricto_1(84)	unclassified
ASV22436	Bacteria(100)	Proteobacteria(99)	Gammaproteobacteria(99)	unclassified	unclassified	unclassified	unclassified
ASV22608	Bacteria(100)	Actinobacteriota(100)	Thermoleophilia(100)	Gaiellales(100)	Gaiellaceae(100)	Gaiella(100)	unclassified
ASV22681	Bacteria(100)	Proteobacteria(100)	Gammaproteobacteria(100)	Xanthomonadales(98)	Rhodanobacteraceae(93)	Pseudofulvimonas(89)	unclassified
ASV22825	Bacteria(100)	Bacteroidota(100)	Bacteroidia(100)	Sphingobacteriales(100)	env.OPS_17(100)	unclassified	unclassified
ASV23066	Bacteria(100)	Proteobacteria(100)	Gammaproteobacteria(100)	Xanthomonadales(100)	Xanthomonadaceae(98)	Arenimonas(97)	unclassified
ASV23186	Bacteria(100)	Bacteroidota(100)	Kapabacteria(100)	Kapabacteriales(100)	unclassified	unclassified	unclassified
ASV23292	Bacteria(100)	Actinobacteria(100)	Actinobacteria(100)	Micrococcales(100)	acIII(83)	acIII-A(82)	unclassified
ASV23432	Bacteria(100)	Myxococcota(80)	unclassified	unclassified	unclassified	unclassified	unclassified
ASV23438	Bacteria(100)	Actinobacteriota(100)	Actinobacteria(100)	Micrococcales(100)	Microbacteriaceae(100)	Agromyces(90)	unclassified
ASV23472	Bacteria(95)	unclassified	unclassified	unclassified	unclassified	unclassified	unclassified
ASV23530	Bacteria(100)	Bacteroidota(100)	Bacteroidia(100)	Flavobacteriales(100)	Weeksellaceae(100)	Cloacibacterium(100)	unclassified
ASV23697	Bacteria(100)	Planctomycetota(100)	Planctomycetes(100)	Isosphaerales(100)	Isosphaeraceae(100)	unclassified	unclassified
ASV24107	Bacteria(100)	Myxococcota(100)	Myxococcia(100)	Myxococcales(100)	Myxococcaceae(99)	unclassified	unclassified
ASV24221	Bacteria(100)	Proteobacteria(100)	Gammaproteobacteria(100)	Betaproteobacteriales(100)	betIV(100)	unclassified	unclassified
ASV24377	Bacteria(100)	Bacteroidetes(100)	Bacteroidia(100)	Sphingobacteriales(100)	bacVI(100)	bacVI-B(100)	Pedo(100)
ASV24422	Bacteria(100)	Proteobacteria(100)	Alphaproteobacteria(100)	Paracaedibacterales(100)	Paracaedibacteraceae(100)	Candidatus_Paracaedibacter(100)	unclassified
ASV24428	Bacteria(100)	Chloroflexi(100)	Gitt-GS-136(100)	unclassified	unclassified	unclassified	unclassified
ASV24679	Bacteria(100)	Proteobacteria(100)	Alphaproteobacteria(100)	Rhodobacterales(100)	Rhodobacteraceae(100)	unclassified	unclassified
ASV24966	Bacteria(100)	Firmicutes(100)	Clostridia(100)	Clostridiales(100)	Clostridiaceae(100)	Clostridium_sensu_stricto_3(93)	unclassified
ASV25039	Bacteria(100)	Actinobacteriota(100)	Actinobacteria(100)	Frankiales(88)	Nakamurellaceae(87)	Nakamurella(87)	unclassified
ASV25292	Bacteria(100)	Firmicutes(100)	Clostridia(100)	Clostridiales(100)	Oxobacteraceae(98)	Oxobacter(98)	unclassified
ASV25395	Bacteria(100)	Planctomycetota(100)	Planctomycetes(100)	Pirellulales(100)	Pirellulaceae(100)	Pirellula(95)	unclassified
ASV25474	Bacteria(100)	Actinobacteriota(100)	Thermoleophilia(100)	Solirubrobacterales(100)	67-14(100)	unclassified	unclassified
ASV25743	Bacteria(100)	Proteobacteria(100)	Gammaproteobacteria(100)	Burkholderiales(100)	Methylophilaceae(92)	unclassified	unclassified
ASV25770	Bacteria(100)	Patescibacteria(100)	Parcubacteria(100)	Candidatus_Moranbacteria(100)	unclassified	unclassified	unclassified
ASV25833	Bacteria(100)	Bacteroidota(100)	Kapabacteria(100)	Kapabacteriales(100)	unclassified	unclassified	unclassified
ASV25904	Bacteria(100)	Proteobacteria(100)	Gammaproteobacteria(100)	Burkholderiales(100)	Comamonadaceae(100)	unclassified	unclassified
ASV25908	Bacteria(100)	Bacteroidota(99)	Bacteroidia(99)	unclassified	unclassified	unclassified	unclassified
ASV26209	Bacteria(100)	Bdellovibrionota(98)	Bdellovibrionia(98)	Bacteriovoracales(98)	Bacteriovoracaceae(98)	Peredibacter(98)	unclassified
ASV26350	Bacteria(100)	Desulfobacterota(100)	Desulfuromonadia(99)	PB19(99)	unclassified	unclassified	unclassified
ASV26378	Bacteria(100)	Planctomycetota(100)	Phycisphaerae(100)	CCM11a(100)	unclassified	unclassified	unclassified
ASV26401	Bacteria(100)	Proteobacteria(100)	Alphaproteobacteria(100)	Sphingomonadales(100)	Sphingomonadaceae(100)	unclassified	unclassified
ASV26442	Bacteria(100)	Bacteroidota(100)	Bacteroidia(100)	Cytophagales(99)	Cyclobacteriaceae(99)	unclassified	unclassified
ASV26477	Bacteria(100)	Proteobacteria(100)	Gammaproteobacteria(100)	Betaproteobacteriales(100)	betVII(100)	betVII-A(100)	unclassified
ASV26489	Bacteria(98)	Proteobacteria(89)	Gammaproteobacteria(88)	unclassified	unclassified	unclassified	unclassified
ASV26890	Bacteria(100)	Actinobacteriota(100)	Thermoleophilia(100)	Solirubrobacterales(100)	67-14(100)	unclassified	unclassified
ASV26902	Bacteria(100)	Bacteroidota(100)	Bacteroidia(100)	Cytophagales(100)	Cyclobacteriaceae(100)	Lunatimonas(95)	unclassified
ASV26904	Bacteria(100)	Bacteroidota(100)	Bacteroidia(100)	Chitinophagales(100)	Saprospiraceae(100)	unclassified	unclassified
ASV27292	Bacteria(100)	Verrucomicrobiota(100)	Chlamydiae(100)	Chlamydiales(100)	Parachlamydiaceae(100)	Candidatus_Protochlamydia(96)	unclassified
ASV27388	Bacteria(100)	Verrucomicrobiota(98)	Chlamydiae(98)	Chlamydiales(98)	Chlamydiaceae(97)	Chlamydia(97)	unclassified
ASV27527	Bacteria(100)	Bdellovibrionota(98)	Oligoflexia(98)	0319-6G20(98)	unclassified	unclassified	unclassified
ASV27569	Bacteria(100)	Actinobacteriota(100)	Actinobacteria(100)	Euzebyales(100)	Euzebyaceae(100)	unclassified	unclassified
ASV27598	Bacteria(100)	Firmicutes(100)	Clostridia(99)	Clostridiales(99)	Clostridiaceae(99)	Clostridium_sensu_stricto_1(85)	unclassified
ASV27601	Bacteria(100)	Proteobacteria(100)	Alphaproteobacteria(100)	Sphingomonadales(100)	Sphingomonadaceae(100)	Altererythrobacter(95)	unclassified
ASV27799	Bacteria(100)	Planctomycetota(100)	Planctomycetes(100)	Pirellulales(100)	Pirellulaceae(100)	Pir4_lineage(98)	unclassified
ASV27822	Bacteria(100)	Actinobacteriota(100)	Actinobacteria(100)	unclassified	unclassified	unclassified	unclassified
ASV27886	Bacteria(100)	Firmicutes(100)	Bacilli(100)	Lactobacillales(100)	Catellicoccaceae(100)	Catellicoccus(100)	unclassified
ASV27928	Bacteria(100)	Actinobacteriota(100)	Actinobacteria(100)	Nitriliruptorales(100)	Nitriliruptoraceae(100)	Egicoccus(87)	unclassified
ASV27963	Bacteria(100)	Gemmatimonadota(96)	BD2-11_terrestrial_group(88)	unclassified	unclassified	unclassified	unclassified
ASV27998	Bacteria(100)	Proteobacteria(100)	Gammaproteobacteria(100)	Betaproteobacteriales(100)	unclassified	unclassified	unclassified
ASV28061	Bacteria(100)	Proteobacteria(100)	Gammaproteobacteria(100)	Burkholderiales(100)	T34(100)	unclassified	unclassified
ASV28218	Bacteria(100)	Cyanobacteria(100)	Cyanobacteriia(100)	Cyanobacteriales(100)	Phormidiaceae(100)	Kamptonema_PCC-6407(100)	unclassified
ASV28266	Bacteria(100)	Proteobacteria(100)	Alphaproteobacteria(100)	Caulobacterales(100)	Hyphomonadaceae(100)	SWB02(100)	unclassified
ASV28312	Bacteria(100)	Planctomycetota(98)	OM190(93)	unclassified	unclassified	unclassified	unclassified
ASV28376	Bacteria(100)	Actinobacteriota(100)	Acidimicrobiia(100)	unclassified	unclassified	unclassified	unclassified
ASV28420	Bacteria(92)	unclassified	unclassified	unclassified	unclassified	unclassified	unclassified
ASV28473	Bacteria(100)	Bacteroidota(100)	Bacteroidia(100)	Cytophagales(100)	Hymenobacteraceae(100)	Hymenobacter(100)	unclassified
ASV28505	Bacteria(100)	Chloroflexi(100)	Anaerolineae(100)	Anaerolineales(100)	Anaerolineaceae(100)	Anaerolineaceae_UCG-001(98)	unclassified
ASV28542	Bacteria(100)	Bacteroidota(100)	Bacteroidia(100)	Flavobacteriales(100)	Flavobacteriaceae(100)	Flavobacterium(97)	unclassified
ASV28612	Bacteria(100)	Firmicutes(100)	Bacilli(100)	Bacillales(100)	Bacillaceae(89)	unclassified	unclassified
ASV28662	Bacteria(100)	Bacteroidota(100)	Bacteroidia(100)	Flavobacteriales(100)	Flavobacteriaceae(97)	Flavobacterium(86)	unclassified
ASV28714	Bacteria(100)	unclassified	unclassified	unclassified	unclassified	unclassified	unclassified
ASV29037	Bacteria(100)	Firmicutes(100)	Clostridia(100)	Lachnospirales(100)	Lachnospiraceae(100)	unclassified	unclassified
ASV29155	Bacteria(99)	Firmicutes(94)	Clostridia(86)	unclassified	unclassified	unclassified	unclassified
ASV29252	Bacteria(100)	Planctomycetota(100)	OM190(100)	unclassified	unclassified	unclassified	unclassified
ASV29290	Bacteria(100)	Bdellovibrionota(100)	Oligoflexia(100)	Oligoflexales(100)	unclassified	unclassified	unclassified
ASV29476	Bacteria(100)	Desulfobacterota(97)	Desulfuromonadia(97)	Bradymonadales(97)	Bradymonadaceae(97)	unclassified	unclassified
ASV29554	Bacteria(100)	Proteobacteria(100)	Alphaproteobacteria(100)	Rickettsiales(99)	SM2D12(99)	unclassified	unclassified
ASV29687	Bacteria(100)	Verrucomicrobiota(100)	Verrucomicrobiae(100)	Opitutales(100)	Opitutaceae(100)	Opitutus(99)	unclassified
ASV29760	Bacteria(100)	Actinobacteriota(100)	Actinobacteria(100)	Nitriliruptorales(98)	Nitriliruptoraceae(98)	unclassified	unclassified
ASV29887	Bacteria(100)	Gemmatimonadota(100)	Gemmatimonadetes(100)	Gemmatimonadales(100)	Gemmatimonadaceae(100)	Gemmatimonas(100)	unclassified
ASV29960	Archaea(100)	Crenarchaeota(100)	Bathyarchaeia(100)	unclassified	unclassified	unclassified	unclassified
ASV29977	Bacteria(100)	Armatimonadota(98)	Armatimonadia(98)	Armatimonadales(98)	unclassified	unclassified	unclassified
ASV30289	Bacteria(100)	Firmicutes(100)	Clostridia(100)	Peptostreptococcales-Tissierellales(100)	unclassified	Peptoniphilus(100)	unclassified
ASV30383	Bacteria(100)	Firmicutes(82)	unclassified	unclassified	unclassified	unclassified	unclassified
ASV30446	Bacteria(100)	Bacteroidota(100)	Ignavibacteria(100)	Ignavibacteriales(100)	UA-50(92)	unclassified	unclassified
ASV30468	Bacteria(100)	Actinobacteriota(100)	Actinobacteria(100)	Streptosporangiales(100)	Streptosporangiaceae(97)	unclassified	unclassified
ASV30606	Bacteria(100)	Bacteroidota(100)	Bacteroidia(100)	Chitinophagales(100)	Saprospiraceae(100)	Aureispira(99)	unclassified
ASV30974	Bacteria(100)	Proteobacteria(100)	Alphaproteobacteria(100)	Rhizobiales(100)	Devosiaceae(100)	Devosia(97)	unclassified
ASV31079	Bacteria(100)	Proteobacteria(100)	Alphaproteobacteria(100)	Sphingomonadales(100)	Sphingomonadaceae(100)	unclassified	unclassified
ASV31427	Bacteria(100)	Proteobacteria(100)	Gammaproteobacteria(100)	Alteromonadales(100)	Idiomarinaceae(100)	Aliidiomarina(99)	unclassified
ASV31442	Bacteria(100)	Firmicutes(100)	Clostridia(100)	Oscillospirales(100)	Oscillospiraceae(100)	unclassified	unclassified
ASV31616	Bacteria(100)	Patescibacteria(99)	Gracilibacteria(98)	Absconditabacteriales_(SR1)(98)	unclassified	unclassified	unclassified
ASV31630	Bacteria(100)	Bacteroidota(100)	Bacteroidia(100)	Chitinophagales(100)	Chitinophagaceae(100)	unclassified	unclassified
ASV31737	Bacteria(100)	Proteobacteria(100)	Gammaproteobacteria(100)	Betaproteobacteriales(100)	betI(100)	betI-A(92)	unclassified
ASV31747	Bacteria(100)	Verrucomicrobiota(100)	Verrucomicrobiae(100)	Pedosphaerales(100)	Pedosphaeraceae(100)	unclassified	unclassified
ASV31784	Bacteria(100)	Planctomycetota(100)	Planctomycetes(100)	Pirellulales(100)	Pirellulaceae(100)	unclassified	unclassified
ASV31891	Bacteria(99)	unclassified	unclassified	unclassified	unclassified	unclassified	unclassified
ASV31909	Bacteria(100)	Proteobacteria(100)	Gammaproteobacteria(100)	Coxiellales(94)	Coxiellaceae(94)	Coxiella(94)	unclassified
